# The mini yet mighty stapes: a comparison of ancient DNA yields among ossicles and the petrous bone

**DOI:** 10.1101/2025.07.17.664655

**Authors:** Ekin Sağlıcan, Arda Sevkar, Duygu Deniz Kazancı, Sevgi Yorulmaz, Kıvılcım Başak Vural, Gökhan Çakan, Gökçen Adiloğlu, Güneş Duru, Brenna Hassett, Nurcan Kayacan, Aslı Erim Özdoğan, Anders Götherström, Füsun Özer, Ömür Dilek Erdal, Yılmaz Selim Erdal, Mehmet Somel

## Abstract

The petrous bone is considered the most efficient source of endogenous DNA across skeletal tissues in ancient DNA research as well as in forensic work. Recently, ancient DNA (aDNA) in auditory ossicle bones was shown to be comparably well-preserved as in the petrous, although no attempt was made to distinguish among the three ossicle bones. In this study, we used a total of 114 human ossicle- and petrous-derived sequencing libraries from similar contexts (c.10,000 BP - 7,000 BP Anatolia), including 34 matched libraries prepared from the same individuals’ ossicle and petrous bones. Our results suggest that endogenous human aDNA preservation in the stapes is on average two times higher than in the petrous bone; it also tends to be higher than in the malleus and incus. Similarly, aDNA fragment lengths were higher in the stapes than in the petrous, whereas postmortem damage, clonality and contamination rates were comparable. Despite being the smallest bone in the human skeleton, the stapes may be the most optimal aDNA source yet identified.
