## Supplementary Table 1 for "The mini yet mighty stapes: a comparison of ancient DNA yields among ossicles and the petrous bone"

### Sheet: Sheet1
Sample	Individual ID	Library type	Tissue sources	Library ID	Bone	Bone type	Site	Latitude	Longitude	Total sequences	Human sequences	Human coverage (x)	Human proportion	Contamination estimate (contamMix)	contamMix S.E.	Mean fragment length (bp)	Clonality (%)	Clonality (%) after downsampling	PMD 5'	PMD 3'	Protocol
ash116	AH97 SK 116	ossicle&petrous	ossicle|petrous	ash116_b1e2l1p1	unidentifiable ossicle	ossicle	Aşıklı Höyük	38.349	34.23	11708219	5338273	0.0571348	0.445828	0.951073	0.0179	51.2079	21.9537	7.94342	0.49664	0.49831	dabney2013 | kircher2012
ash116	AH97 SK 116	ossicle&petrous	ossicle|petrous	ash116_b1e1l1p1	petrous	petrous	Aşıklı Höyük	38.349	34.23	9724341	3744759	0.0445451	0.387206	0.941276	0.0188	54.9224	25.6344	8.99979	0.45911	0.45846	dabney2013 | kircher2012
ash137	AH90 SK 137	ossicle&petrous	ossicle|petrous	ash137_b1e2l1p1	unidentifiable ossicle	ossicle	Aşıklı Höyük	38.349	34.23	7707493	4907640	0.0776954	0.601646	0.987558	0.0151	66.0723	18.1172	5.10484	0.42308	0.4203	dabney2013 | kircher2012
ash137	AH90 SK 137	ossicle&petrous	ossicle|petrous	ash137_b1e1l1p1	petrous	petrous	Aşıklı Höyük	38.349	34.23	8938004	3280193	0.0518293	0.343677	0.980981	0.0138	65.3446	17.2909	5.96635	0.42051	0.41951	dabney2013 | kircher2012
bah032	BA'22 S.56 SK11	ossicle&petrous	malleus|petrous	bah032_b2e1l1p1	malleus	ossicle	Balıklı Höyük	38.3494	34.2302	8548747	2602871	0.0484585	0.267462	0.933462	0.0163	73.4677	8.89115	3.48903	0.4468	0.44096	dabney2013 | kircher2012
bah032	BA'22 S.56 SK11	ossicle&petrous	malleus|petrous	bah032_b1e1l1p1	petrous	petrous	Balıklı Höyük	38.3494	34.2302	12806347	949	5.889e-06	0.00048515	NA	1e-06	65.8434	16.4494	16.4494	0.2807	0.30303	dabney2013 | kircher2012
bah037	BA'22 S.63 SK32	ossicle&petrous	petrous|stapes	bah037_b1e1l1p1	petrous	petrous	Balıklı Höyük	38.3494	34.2302	15575638	887937	0.0147128	0.0472472	NA	0.0028	70.5416	10.1164	10.0599	0.351	0.3484	dabney2013 | kircher2012
bah037	BA'22 S.63 SK32	ossicle&petrous	petrous|stapes	bah037_b2e1l1p1	stapes	ossicle	Balıklı Höyük	38.3494	34.2302	15877452	12857891	0.241861	0.730555	0.980438	0.0129	73.4515	10.4294	1.1507	0.35801	0.35164	dabney2013 | kircher2012
cay038	ÇT'84 20M C1/6a	ossicle&petrous	ossicle|petrous	cay038_b1e2l1p1	unidentifiable ossicle	ossicle	Çayönü	38.2182	39.725	6754495	3159532	0.0393471	0.427273	0.939334	0.0157	56.2055	20.0751	7.7058	0.44591	0.4481	dabney2013 | kircher2012
cay038	ÇT'84 20M C1/6a	ossicle&petrous	ossicle|petrous	cay038_b1e1l1p1	petrous	petrous	Çayönü	38.2182	39.725	5541676	711905	0.00884084	0.113492	0.778858	1e-06	56.516	18.6491	18.6491	0.45918	0.4566	dabney2013 | kircher2012
ksk034	KŞ’96 M1 (III.kat) H12	ossicle&petrous	malleus|petrous	ksk034_b1e1l1p1	malleus	ossicle	Köşkhöyük	37.8479	34.6119	19652610	10058715	0.148308	0.473828	0.96478	0.0168	60.9122	13.7711	3.91841	0.35297	0.34923	dabney2013 | kircher2012
ksk034	KŞ’96 M1 (III.kat) H12	ossicle&petrous	malleus|petrous	ksk034_b1e2l1p1	petrous	petrous	Köşkhöyük	37.8479	34.6119	22374815	14238963	0.244022	0.578826	0.978479	0.0145	67.8906	10.3525	2.53436	0.33505	0.331	dabney2013 | kircher2012
ksk036	KŞ’01 M2a (II.kat) F11	ossicle&petrous	petrous|stapes	ksk036_b1e1l1p1	petrous	petrous	Köşkhöyük	37.8479	34.6119	12668403	2663117	0.0472109	0.228688	0.923676	0.0156	70.9711	24.4308	9.28744	0.37679	0.36362	dabney2013 | kircher2012
ksk036	KŞ’01 M2a (II.kat) F11	ossicle&petrous	petrous|stapes	ksk036_b1e2l1p1	stapes	ossicle	Köşkhöyük	37.8479	34.6119	11528130	7375323	0.143372	0.702491	0.964775	0.0136	76.3761	24.84	4.58467	0.36727	0.34734	dabney2013 | kircher2012
ksk038	KŞ’02 M7a (Ib katı) F9	ossicle&petrous	petrous|stapes	ksk038_b1e1l1p1	petrous	petrous	Köşkhöyük	37.8479	34.6119	12788258	7230420	0.130671	0.602199	0.966729	0.013	72.4333	23.954	4.81893	0.31779	0.30448	dabney2013 | kircher2012
ksk038	KŞ’02 M7a (Ib katı) F9	ossicle&petrous	petrous|stapes	ksk038_b1e2l1p1	stapes	ossicle	Köşkhöyük	37.8479	34.6119	8068274	5833349	0.118139	0.7761	0.954986	0.0117	78.9816	23.3614	4.91217	0.31108	0.28858	dabney2013 | kircher2012
ksk039	KŞ’02 M7b (Ib katı) F9	ossicle&petrous	petrous|stapes	ksk039_b1e1l1p1	petrous	petrous	Köşkhöyük	37.8479	34.6119	8397440	3610099	0.0591774	0.440765	0.94912	0.014	66.0938	20.033	7.09415	0.3415	0.33337	dabney2013 | kircher2012
ksk039	KŞ’02 M7b (Ib katı) F9	ossicle&petrous	petrous|stapes	ksk039_b1e2l1p1	stapes	ossicle	Köşkhöyük	37.8479	34.6119	12436860	8603741	0.166309	0.76199	0.964777	0.0124	75.8095	25.0683	4.32229	0.31027	0.29377	dabney2013 | kircher2012
ksk046	KŞ’02 M20b (I.kat) F10	ossicle&petrous	petrous|stapes	ksk046_b1e1l1p1	petrous	petrous	Köşkhöyük	37.8479	34.6119	16474227	2937110	0.0340102	0.14779	0.954987	0.0197	55.3555	14.2148	6.89221	0.42177	0.4162	dabney2013 | kircher2012
ksk046	KŞ’02 M20b (I.kat) F10	ossicle&petrous	petrous|stapes	ksk046_b1e2l1p1	stapes	ossicle	Köşkhöyük	37.8479	34.6119	16370789	12654138	0.164105	0.580949	0.983995	0.0154	63.7851	13.2214	2.68004	0.40356	0.39962	dabney2013 | kircher2012
ksk056	KŞ’02 M32b (Ib katı) F10	ossicle&petrous	malleus|petrous	ksk056_b1e2l1p1	malleus	ossicle	Köşkhöyük	37.8479	34.6119	18702462	13279292	0.227716	0.659701	0.978476	0.0139	67.5489	12.4682	2.32094	0.31594	0.31093	dabney2013 | kircher2012
ksk056	KŞ’02 M32b (Ib katı) F10	ossicle&petrous	malleus|petrous	ksk056_b1e1l1p1	petrous	petrous	Köşkhöyük	37.8479	34.6119	18325028	11437306	0.195919	0.598046	0.978909	0.0148	67.8414	14.2454	3.19254	0.31778	0.30843	dabney2013 | kircher2012
ksk057	KŞ’02 M34 (Ib katı) F9	ossicle&petrous	incus|petrous	ksk057_b1e2l1p1	incus	ossicle	Köşkhöyük	37.8479	34.6119	15686534	12580490	0.195777	0.725756	0.986492	0.0131	63.2642	12.5946	2.98221	0.30292	0.30073	dabney2013 | kircher2012
ksk057	KŞ’02 M34 (Ib katı) F9	ossicle&petrous	incus|petrous	ksk057_b1e1l1p1	petrous	petrous	Köşkhöyük	37.8479	34.6119	13188656	8620017	0.136697	0.604883	0.974559	0.0139	64.2271	13.5265	3.73346	0.33117	0.3255	dabney2013 | kircher2012
ksk060	KŞ’02 M45 (Ib katı) F9	ossicle&petrous	petrous|stapes	ksk060_b1e1l1p1	petrous	petrous	Köşkhöyük	37.8479	34.6119	11849951	4667675	0.0811094	0.354705	0.995615	0.0154	69.3315	11.9109	3.06984	0.35445	0.34957	dabney2013 | kircher2012
ksk060	KŞ’02 M45 (Ib katı) F9	ossicle&petrous	petrous|stapes	ksk060_b1e2l1p1	stapes	ossicle	Köşkhöyük	37.8479	34.6119	9163755	7407224	0.14184	0.749745	0.992229	0.0118	74.3206	10.9601	2.86516	0.3145	0.30428	dabney2013 | kircher2012
ksk061	KŞ’02 M48 (Ib katı) F9	ossicle&petrous	incus|malleus|petrous	ksk061_b1e3l1p1	incus	ossicle	Köşkhöyük	37.8479	34.6119	16015730	12535569	0.237716	0.726847	0.981491	0.0137	74.5434	12.757	2.15453	0.32084	0.31309	dabney2013 | kircher2012
ksk061	KŞ’02 M48 (Ib katı) F9	ossicle&petrous	incus|malleus|petrous	ksk061_b1e2l1p1	malleus	ossicle	Köşkhöyük	37.8479	34.6119	16694724	6156646	0.0976678	0.328457	0.972603	0.0154	64.1365	11.791	2.85397	0.36109	0.35948	dabney2013 | kircher2012
ksk061	KŞ’02 M48 (Ib katı) F9	ossicle&petrous	incus|malleus|petrous	ksk061_b1e1l1p1	petrous	petrous	Köşkhöyük	37.8479	34.6119	13839826	6480897	0.10578	0.424172	0.968703	0.0156	65.774	12.4403	3.23746	0.34818	0.34328	dabney2013 | kircher2012
ksk073	KŞ’04 M6b (III kat) 8.Oda J9	ossicle&petrous	malleus|petrous	ksk073_b1e2l1p1	malleus	ossicle	Köşkhöyük	37.8479	34.6119	8440987	4907712	0.0841235	0.605403	0.951072	0.0153	69.2428	22.4966	5.98266	0.36765	0.35849	dabney2013 | kircher2012
ksk073	KŞ’04 M6b (III kat) 8.Oda J9	ossicle&petrous	malleus|petrous	ksk073_b1e1l1p1	petrous	petrous	Köşkhöyük	37.8479	34.6119	11540925	5900173	0.111232	0.544208	0.964783	0.0147	74.4732	22.8748	5.21692	0.35462	0.33887	dabney2013 | kircher2012
ksk086	KŞ’07 M15 (III.kat) G7	ossicle&petrous	petrous|stapes	ksk086_b1e1l1p1	petrous	petrous	Köşkhöyük	37.8479	34.6119	30820723	20181667	0.475181	0.737486	0.993609	0.014	88.6593	24.5616	2.1063	0.19108	0.16857	dabney2013 | kircher2012
ksk086	KŞ’07 M15 (III.kat) G7	ossicle&petrous	petrous|stapes	ksk086_b1e2l1p1	stapes	ossicle	Köşkhöyük	37.8479	34.6119	11219894	7286201	0.171474	0.736426	0.980466	0.0137	88.7744	25.2376	4.12666	0.19164	0.16973	dabney2013 | kircher2012
ksk005	KŞ’87 M5	only ossicle	ossicle	ksk005_b1e1l1p1	stapes	ossicle	Köşkhöyük	37.8479	34.6119	15640879	7897711	0.124305	0.547506	0.968691	0.0146	64.6529	22.759	..	0.37105	0.36428	dabney2013 | kircher2012
ksk006	KŞ’87 M8a (III kat)	only ossicle	ossicle	ksk006_b1e1l1p1	stapes	ossicle	Köşkhöyük	37.8479	34.6119	12760412	8074898	0.148301	0.662883	0.962814	0.0122	72.1965	19.2452	..	0.32077	0.30906	dabney2013 | kircher2012
ksk010	KŞ’87 M14 (III kat)	only ossicle	ossicle	ksk010_b1e1l1p1	incus	ossicle	Köşkhöyük	37.8479	34.6119	11664559	1173612	0.0138987	0.111176	0.716247	0.008	52.9605	20.9581	..	0.44364	0.43476	dabney2013 | kircher2012
ksk014	KŞ’88 M2	only ossicle	ossicle	ksk014_b1e1l1p1	malleus	ossicle	Köşkhöyük	37.8479	34.6119	14191227	125692	0.00152371	0.0186503	..	1e-06	53.0054	20.1984	..	0.41733	0.40742	dabney2013 | kircher2012
ksk018	KŞ’88 M7	only ossicle	ossicle	ksk018_b1e1l1p1	malleus	ossicle	Köşkhöyük	37.8479	34.6119	11935752	1232822	0.0180233	0.105137	0.937358	0.0131	59.984	18.8875	..	0.38606	0.38114	dabney2013 | kircher2012
ksk020	KŞ’88 M10	only ossicle	ossicle	ksk020_b1e1l1p1	stapes	ossicle	Köşkhöyük	37.8479	34.6119	13896602	23689	0.00019377	0.0129823	..	1e-06	42.5134	28.7357	..	0.53603	0.53303	dabney2013 | kircher2012
ksk024	KŞ’88 M14	only ossicle	ossicle	ksk024_b1e1l1p1	stapes	ossicle	Köşkhöyük	37.8479	34.6119	12476054	8890542	0.161071	0.718336	0.976518	0.0149	71.8321	19.2373	..	0.34519	0.33514	dabney2013 | kircher2012
ksk027	KŞ’89 M34	only ossicle	ossicle	ksk027_b1e1l1p1	malleus	ossicle	Köşkhöyük	37.8479	34.6119	10539332	5988342	0.116964	0.564667	0.960845	0.0116	75.93	16.8049	..	0.30879	0.29485	dabney2013 | kircher2012
ksk028	KŞ’89 M35 I-5/6-8	only ossicle	ossicle	ksk028_b1e1l1p1	stapes	ossicle	Köşkhöyük	37.8479	34.6119	4604483	3608135	0.0604534	0.735807	0.947163	0.0146	66.4825	11.7349	..	0.34826	0.342	dabney2013 | kircher2012
ksk030	KŞ’89 M36b	only ossicle	ossicle	ksk030_b1e1l1p1	incus	ossicle	Köşkhöyük	37.8479	34.6119	9952803	3787326	0.0666743	0.367772	0.991339	0.0128	70.1954	17.2262	..	0.33805	0.33291	dabney2013 | kircher2012
ksk048	KŞ’02 M22b (I.kat) F9	only ossicle	ossicle	ksk048_b1e1l1p1	malleus	ossicle	Köşkhöyük	37.8479	34.6119	17308152	42158	0.00044459	0.0102973	..	1e-06	47.5503	16.9312	..	0.47236	0.47619	dabney2013 | kircher2012
ksk097	KŞ’09 M12 H-I/11	only ossicle	ossicle	ksk097_b1e2l1p1	unidentifiable ossicle	ossicle	Köşkhöyük	37.8479	34.6119	4526069	2895161	0.0595646	0.645522	0.979436	0.0117	79.2139	17.9558	..	0.31968	0.30655	dabney2013 | kircher2012
ksk001	KŞ’87 M1 (III kat)	only petrous	petrous	ksk001_b1e1l1p1	petrous	petrous	Köşkhöyük	37.8479	34.6119	12713348	2405734	0.0396383	0.197143	0.933464	0.0134	67.0438	20.759	..	0.28869	0.28362	dabney2013 | kircher2012
ksk002	KŞ’87 M2	only petrous	petrous	ksk002_b1e1l1p1	petrous	petrous	Köşkhöyük	37.8479	34.6119	20771489	2659	3.4669e-05	0.00345637	..	1e-06	84.3067	14.0652	..	0.10556	0.10959	dabney2013 | kircher2012
ksk003	KŞ’87 M3	only petrous	petrous	ksk003_b1e1l1p1	petrous	petrous	Köşkhöyük	37.8479	34.6119	11293480	365961	0.00509954	0.0347842	0.898239	0.0177	58.5431	19.0199	..	0.42334	0.41227	dabney2013 | kircher2012
ksk004	KŞ’87 M4	only petrous	petrous	ksk004_b1e1l1p1	petrous	petrous	Köşkhöyük	37.8479	34.6119	18735663	997112	0.0142225	0.0608337	0.925629	0.0118	59.796	21.1045	..	0.40679	0.40332	dabney2013 | kircher2012
ksk007	KŞ’87 M11	only petrous	petrous	ksk007_b1e1l1p1	petrous	petrous	Köşkhöyük	37.8479	34.6119	15412489	1005082	0.0141265	0.0696885	0.93933	0.0149	59.3031	19.3157	..	0.38494	0.38175	dabney2013 | kircher2012
ksk008	KŞ’87 M12	only petrous	petrous	ksk008_b1e1l1p1	petrous	petrous	Köşkhöyük	37.8479	34.6119	8127168	2652889	0.0384308	0.307974	0.956945	0.0162	59.6272	12.4383	..	0.34432	0.34092	dabney2013 | kircher2012
ksk009	KŞ’87 M13	only petrous	petrous	ksk009_b1e1l1p1	petrous	petrous	Köşkhöyük	37.8479	34.6119	19047945	358260	0.00445161	0.0234852	0.567498	1e-06	52.3836	15.6597	..	0.42157	0.42134	dabney2013 | kircher2012
ksk011	KŞ’87 M17	only petrous	petrous	ksk011_b1e1l1p1	petrous	petrous	Köşkhöyük	37.8479	34.6119	17390437	1868647	0.0341106	0.10807	0.921715	0.0141	70.6274	14.4796	..	0.32524	0.32031	dabney2013 | kircher2012
ksk012	KŞ’87 izole	only petrous	petrous	ksk012_b1e1l1p1	petrous	petrous	Köşkhöyük	37.8479	34.6119	11710907	937975	0.00994349	0.0866058	0.949127	0.0141	46.7931	17.8507	..	0.50228	0.49682	dabney2013 | kircher2012
ksk013	KŞ’88 M1	only petrous	petrous	ksk013_b1e1l1p1	petrous	petrous	Köşkhöyük	37.8479	34.6119	13212035	4597580	0.0782555	0.349078	0.951076	0.0134	68.3411	17.3183	..	0.3101	0.30311	dabney2013 | kircher2012
ksk015	KŞ’88 M4	only petrous	petrous	ksk015_b1e1l1p1	petrous	petrous	Köşkhöyük	37.8479	34.6119	10637650	163006	0.00233188	0.0191761	..	1e-06	58.9508	17.4519	..	0.34791	0.33974	dabney2013 | kircher2012
ksk016	KŞ’88 M5	only petrous	petrous	ksk016_b1e1l1p1	petrous	petrous	Köşkhöyük	37.8479	34.6119	10253462	337548	0.0049528	0.0343985	..	0.03	60.6336	17.7134	..	0.38999	0.38732	dabney2013 | kircher2012
ksk017	KŞ’88 M6a	only petrous	petrous	ksk017_b1e1l1p1	petrous	petrous	Köşkhöyük	37.8479	34.6119	10760456	5440274	0.0974554	0.511452	0.960859	0.0123	70.4964	17.0887	..	0.30393	0.29528	dabney2013 | kircher2012
ksk019	KŞ’88 M8	only petrous	petrous	ksk019_b1e1l1p1	petrous	petrous	Köşkhöyük	37.8479	34.6119	21821538	9117	0.00010236	0.00900674	..	1e-06	57.2285	14.0917	..	0.33525	0.32634	dabney2013 | kircher2012
ksk021	KŞ’88 M11	only petrous	petrous	ksk021_b1e1l1p1	petrous	petrous	Köşkhöyük	37.8479	34.6119	26527208	19406	0.000320797	0.011762	..	1e-06	76.1152	14.4209	..	0.02691	0.03131	dabney2013 | kircher2012
ksk022	KŞ’88 M12	only petrous	petrous	ksk022_b1e1l1p1	petrous	petrous	Köşkhöyük	37.8479	34.6119	7711143	3988591	0.0731441	0.513927	0.964777	0.0143	72.6189	17.9659	..	0.31627	0.29973	dabney2013 | kircher2012
ksk023	KŞ’88 M13	only petrous	petrous	ksk023_b1e1l1p1	petrous	petrous	Köşkhöyük	37.8479	34.6119	9246367	637775	0.00981667	0.0671536	0.909981	0.0124	62.591	12.9569	..	0.35154	0.34517	dabney2013 | kircher2012
ksk025	KŞ’88 M16	only petrous	petrous	ksk025_b1e1l1p1	petrous	petrous	Köşkhöyük	37.8479	34.6119	18487167	1066336	0.0134358	0.063284	0.855177	0.0211	54.0953	16.3542	..	0.41895	0.41466	dabney2013 | kircher2012
ksk026	KŞ’89 M33	only petrous	petrous	ksk026_b1e1l1p1	petrous	petrous	Köşkhöyük	37.8479	34.6119	10616196	2166913	0.0345301	0.206199	0.931504	0.0142	64.2785	18.1125	..	0.33414	0.32786	dabney2013 | kircher2012
ksk029	KŞ’89 M36a	only petrous	petrous	ksk029_b1e1l1p1	petrous	petrous	Köşkhöyük	37.8479	34.6119	60057109	4058810	0.0637245	0.0684041	0.947159	0.0157	63.616	15.4946	..	0.37902	0.37367	dabney2013 | kircher2012
ksk031	KŞ’89 M37a	only petrous	petrous	ksk031_b1e1l1p1	petrous	petrous	Köşkhöyük	37.8479	34.6119	10462129	1480630	0.024292	0.140746	0.978535	0.0167	66.4786	17.8148	..	0.39947	0.38991	dabney2013 | kircher2012
ksk032	KŞ’89 M38 I-5/6-8	only petrous	petrous	ksk032_b1e1l1p1	petrous	petrous	Köşkhöyük	37.8479	34.6119	15996467	1481999	0.0231465	0.0926525	0.80232	0.0166	63.0136	13.3712	..	0.34845	0.34365	dabney2013 | kircher2012
ksk035	KŞ’00 M2 (III.k) H12	only petrous	petrous	ksk035_b1e1l1p1	petrous	petrous	Köşkhöyük	37.8479	34.6119	12153064	4587026	0.0727034	0.403993	0.958901	0.015	64.6548	23.1066	..	0.3781	0.37087	dabney2013 | kircher2012
ksk037	KŞ’01 M2 (a.b.c.d)	only petrous	petrous	ksk037_b1e1l1p1	petrous	petrous	Köşkhöyük	37.8479	34.6119	10032427	620744	0.00743917	0.0715864	0.886495	0.0162	52.1137	25.1595	..	0.4754	0.47053	dabney2013 | kircher2012
ksk040	KŞ’02 M8 (I.kat) F9	only petrous	petrous	ksk040_b1e1l1p1	petrous	petrous	Köşkhöyük	37.8479	34.6119	22004378	2173	1.9398e-05	0.00134028	..	1e-06	66.0661	15.2075	..	0.14798	0.16117	dabney2013 | kircher2012
ksk041	KŞ’02 M9 (I.kat) F9	only petrous	petrous	ksk041_b1e1l1p1	petrous	petrous	Köşkhöyük	37.8479	34.6119	13564967	7285545	0.134135	0.486176	0.972603	0.0132	72.15	10.7402	..	0.31319	0.30489	dabney2013 | kircher2012
ksk042	KŞ’02 M16 (I.kat) F11	only petrous	petrous	ksk042_b1e1l1p1	petrous	petrous	Köşkhöyük	37.8479	34.6119	19122120	3423360	0.0483338	0.162654	0.992038	0.0165	58.7824	13.0616	..	0.37784	0.37432	dabney2013 | kircher2012
ksk043	KŞ’02 M19a (I.kat) F10	only petrous	petrous	ksk043_b1e1l1p1	petrous	petrous	Köşkhöyük	37.8479	34.6119	23236008	4387	3.4054e-05	0.00215622	..	1e-06	70.9112	14.8417	..	0.10078	0.08867	dabney2013 | kircher2012
ksk044	KŞ’02 M19b (I.kat) F10	only petrous	petrous	ksk044_b1e1l1p1	petrous	petrous	Köşkhöyük	37.8479	34.6119	16784254	3624	2.1579e-05	0.00278737	..	1e-06	65.6554	14.0817	..	0.19531	0.19084	dabney2013 | kircher2012
ksk045	KŞ’02 M20a (I.kat) F10	only petrous	petrous	ksk045_b1e1l1p1	petrous	petrous	Köşkhöyük	37.8479	34.6119	11071620	547651	0.00832771	0.0496496	..	1e-06	62.8537	18.7273	..	0.42743	0.42278	dabney2013 | kircher2012
ksk047	KŞ’02 M22a (I.kat) F9	only petrous	petrous	ksk047_b1e1l1p1	petrous	petrous	Köşkhöyük	37.8479	34.6119	16553381	140557	0.00164142	0.0114055	..	1e-06	50.5255	14.9752	..	0.43176	0.43076	dabney2013 | kircher2012
ksk049	KŞ’02 M24 (I.kat) F9	only petrous	petrous	ksk049_b1e1l1p1	petrous	petrous	Köşkhöyük	37.8479	34.6119	10734289	1029215	0.0131719	0.0891167	0.933455	0.0182	54.6385	13.941	..	0.46753	0.46278	dabney2013 | kircher2012
ksk050	KŞ’02 M27 (I.kat) F9	only petrous	petrous	ksk050_b1e1l1p1	petrous	petrous	Köşkhöyük	37.8479	34.6119	19641806	1600097	0.0219408	0.0759282	0.960859	0.0131	56.7282	14.761	..	0.38014	0.37996	dabney2013 | kircher2012
ksk051	KŞ’02 M28 (Ib katı) F9	only petrous	petrous	ksk051_b1e1l1p1	petrous	petrous	Köşkhöyük	37.8479	34.6119	32275660	8216294	0.131924	0.225183	0.974559	0.0184	65.1328	11.6676	..	0.40828	0.40211	dabney2013 | kircher2012
ksk053	KŞ’02 M29b	only petrous	petrous	ksk053_b1e1l1p1	petrous	petrous	Köşkhöyük	37.8479	34.6119	13532901	7180643	0.095494	0.477668	0.984792	0.0157	56.5331	14.6532	..	0.35778	0.35519	dabney2013 | kircher2012
ksk054	KŞ’02 M31	only petrous	petrous	ksk054_b1e1l1p1	petrous	petrous	Köşkhöyük	37.8479	34.6119	13385554	2488088	0.0333057	0.184528	0.945204	0.0159	55.787	14.6587	..	0.37762	0.37457	dabney2013 | kircher2012
ksk055	KŞ’02 M32a (Ib katı) F10	only petrous	petrous	ksk055_b1e1l1p1	petrous	petrous	Köşkhöyük	37.8479	34.6119	13611000	6423113	0.0975581	0.465799	0.976869	0.0152	61.3268	14.1905	..	0.34557	0.34065	dabney2013 | kircher2012
ksk058	KŞ’02 M38	only petrous	petrous	ksk058_b1e1l1p1	petrous	petrous	Köşkhöyük	37.8479	34.6119	13651158	7148877	0.122852	0.468494	0.966749	0.0153	68.695	11.3045	..	0.33744	0.33035	dabney2013 | kircher2012
ksk059	KŞ’02 M39 (II.kat) F9	only petrous	petrous	ksk059_b1e1l1p1	petrous	petrous	Köşkhöyük	37.8479	34.6119	16081441	1940247	0.0296865	0.110667	0.939331	0.0161	63.0002	13.2914	..	0.4144	0.40954	dabney2013 | kircher2012
ksk062	KŞ’02 M49 (Ib katı) F9	only petrous	petrous	ksk062_b1e1l1p1	petrous	petrous	Köşkhöyük	37.8479	34.6119	10442641	803993	0.00977817	0.0758574	0.89628	0.0167	51.6679	14.2542	..	0.46234	0.45634	dabney2013 | kircher2012
ksk063	KŞ’03 M3 (II.kat) F9	only petrous	petrous	ksk063_b1e1l1p1	petrous	petrous	Köşkhöyük	37.8479	34.6119	8345776	4436496	0.0689496	0.546568	0.993825	0.0149	64.5982	22.3378	..	0.34316	0.34095	dabney2013 | kircher2012
ksk065	KŞ’03 M7 (I.kat) E9	only petrous	petrous	ksk065_b1e1l1p1	petrous	petrous	Köşkhöyük	37.8479	34.6119	17629789	5085718	0.0804591	0.259747	0.958907	0.0153	63.6075	12.4116	..	0.33212	0.32104	dabney2013 | kircher2012
ksk066	KŞ’03 M9	only petrous	petrous	ksk066_b1e1l1p1	petrous	petrous	Köşkhöyük	37.8479	34.6119	13815040	553047	0.00804954	0.0495731	0.923666	0.0188	60.0984	23.8657	..	0.31861	0.31552	dabney2013 | kircher2012
ksk067	KŞ’03 M10a E9 (ORT Ç?)	only petrous	petrous	ksk067_b1e1l1p1	petrous	petrous	Köşkhöyük	37.8479	34.6119	14010028	717625	0.0125998	0.0560464	0.951074	0.0148	69.6838	26.1727	..	0.27218	0.26819	dabney2013 | kircher2012
ksk068	KŞ’03 M10b E9 (ORT Ç?)	only petrous	petrous	ksk068_b1e1l1p1	petrous	petrous	Köşkhöyük	37.8479	34.6119	15103384	1173327	0.0231978	0.0899238	0.954993	0.0116	76.163	26.4675	..	0.2349	0.2214	dabney2013 | kircher2012
ksk069	KŞ’04 M01 G7	only petrous	petrous	ksk069_b1e1l1p1	petrous	petrous	Köşkhöyük	37.8479	34.6119	11201963	4192394	0.0700573	0.406759	0.958904	0.0147	67.4049	23.3305	..	0.36175	0.34832	dabney2013 | kircher2012
ksk070	KŞ’04 M02 I13	only petrous	petrous	ksk070_b1e1l1p1	petrous	petrous	Köşkhöyük	37.8479	34.6119	12656877	441693	0.00681936	0.0411585	0.819961	1e-06	63.8328	26.0737	..	0.35953	0.35608	dabney2013 | kircher2012
ksk071	KŞ’04 M4 III.Kat 1.Oda J9	only petrous	petrous	ksk071_b1e1l1p1	petrous	petrous	Köşkhöyük	37.8479	34.6119	18544461	7388001	0.131098	0.450125	0.981345	0.0141	71.842	27.5747	..	0.34934	0.33144	dabney2013 | kircher2012
ksk072	KŞ’04 M6/a III kat J9	only petrous	petrous	ksk072_b1e1l1p1	petrous	petrous	Köşkhöyük	37.8479	34.6119	8808484	3155860	0.0494956	0.38597	0.949117	0.0164	64.8123	24.0605	..	0.39188	0.38156	dabney2013 | kircher2012
ksk074	KŞ’04 M7(I.kat) 7.ev H13	only petrous	petrous	ksk074_b1e1l1p1	petrous	petrous	Köşkhöyük	37.8479	34.6119	12450305	5007	7.3836e-05	0.00660337	..	1e-06	67.7157	19.802	..	0.37685	0.38417	dabney2013 | kircher2012
ksk075	KŞ’04 M8 H13	only petrous	petrous	ksk075_b1e1l1p1	petrous	petrous	Köşkhöyük	37.8479	34.6119	11890480	1106	1.2031e-05	0.00292663	..	1e-06	72.4914	22.3943	..	0.17293	0.21769	dabney2013 | kircher2012
ksk076	KŞ’05 M3 (I.kat) J8	only petrous	petrous	ksk076_b1e1l1p1	petrous	petrous	Köşkhöyük	37.8479	34.6119	13990502	6355	6.6182e-05	0.0064899	..	1e-06	56.7144	23.5349	..	0.32723	0.33367	dabney2013 | kircher2012
ksk077	KŞ’05 M10 (III.kat) 26.mekan J8	only petrous	petrous	ksk077_b1e1l1p1	petrous	petrous	Köşkhöyük	37.8479	34.6119	8445963	478	3.7e-06	0.000975259	..	1e-06	83.5971	18.5626	..	0.07692	0.17391	dabney2013 | kircher2012
ksk078	KŞ’06 M1 H8	only petrous	petrous	ksk078_b1e1l1p1	petrous	petrous	Köşkhöyük	37.8479	34.6119	10757885	4118328	0.0618838	0.336371	0.945204	0.0142	62.8397	12.794	..	0.3438	0.34284	dabney2013 | kircher2012
ksk079	KŞ’06 M6 (III.kat) H11	only petrous	petrous	ksk079_b1e1l1p1	petrous	petrous	Köşkhöyük	37.8479	34.6119	9799962	3256058	0.0581704	0.352954	0.947163	0.0148	71.5506	23.5988	..	0.34014	0.32551	dabney2013 | kircher2012
ksk080	KŞ’06 M11 (I.kat) H7	only petrous	petrous	ksk080_b1e1l1p1	petrous	petrous	Köşkhöyük	37.8479	34.6119	18245454	4672827	0.0652944	0.222071	0.97909	19	59.8656	14.3596	..	0.36254	0.35793	dabney2013 | kircher2012
ksk081	KŞ’07 M1 J13-G2	only petrous	petrous	ksk081_b1e1l1p1	petrous	petrous	Köşkhöyük	37.8479	34.6119	8068511	9404	8.6027e-05	0.0036464	..	1e-06	48.1187	24.1732	..	0.48971	0.4919	dabney2013 | kircher2012
ksk082	KŞ’07 M2 (I.kat) 22.ev H7	only petrous	petrous	ksk082_b1e1l1p1	petrous	petrous	Köşkhöyük	37.8479	34.6119	7429208	2447993	0.0440666	0.362758	0.565457	0.0137	70.6039	26.3088	..	0.18602	0.18578	dabney2013 | kircher2012
ksk083	KŞ’07 M7 (II.kat) H7	only petrous	petrous	ksk083_b1e1l1p1	petrous	petrous	Köşkhöyük	37.8479	34.6119	10204161	2582655	0.0521353	0.27878	0.960902	0.0123	78.3942	23.9395	..	0.3371	0.31281	dabney2013 | kircher2012
ksk084	KŞ’07 M9 (I.kat) J-K/13	only petrous	petrous	ksk084_b1e1l1p1	petrous	petrous	Köşkhöyük	37.8479	34.6119	10872404	210302	0.00259532	0.0244048	0.657542	0.0101	52.9002	28.3939	..	0.52278	0.51442	dabney2013 | kircher2012
ksk085	KŞ’07 M12 (IV.kat) G9	only petrous	petrous	ksk085_b1e1l1p1	petrous	petrous	Köşkhöyük	37.8479	34.6119	6204887	2575469	0.0433987	0.388905	..	..	67.7551	13.4509	..	0.36086	0.34959	dabney2013 | kircher2012
ksk087	KŞ’07 M16 (III.kat) G7	only petrous	petrous	ksk087_b1e1l1p1	petrous	petrous	Köşkhöyük	37.8479	34.6119	13636210	1104727	0.0161638	0.0836364	0.708415	0.0132	61.234	21.7628	..	0.40874	0.40881	dabney2013 | kircher2012
ksk088	KŞ’07 M18-19 Bebek G/7-8	only petrous	petrous	ksk088_b1e1l1p1	petrous	petrous	Köşkhöyük	37.8479	34.6119	9750945	174268	0.00270147	0.0192561	..	1e-06	63.36	23.9693	..	0.39586	0.39218	dabney2013 | kircher2012
ksk089	KŞ’07 M18-19 Erişkin? G/7-8	only petrous	petrous	ksk089_b1e1l1p1	petrous	petrous	Köşkhöyük	37.8479	34.6119	9270205	619541	0.0102571	0.0711413	..	1e-06	66.5337	24.213	..	0.43367	0.42584	dabney2013 | kircher2012
ksk090	KŞ’07 M24 (III.tab)	only petrous	petrous	ksk090_b1e1l1p1	petrous	petrous	Köşkhöyük	37.8479	34.6119	7144169	199108	0.00274015	0.0286684	0.405087	0.0119	57.2942	19.6082	..	0.45817	0.45946	dabney2013 | kircher2012
ksk091	KŞ’07 M25 (III.kat) G7	only petrous	petrous	ksk091_b1e1l1p1	petrous	petrous	Köşkhöyük	37.8479	34.6119	5729787	598	1.664e-06	0.00200182	..	1e-06	67.0641	18.1604	..	0	0.11111	dabney2013 | kircher2012
ksk092	KŞ’07 M30 (I.kat) 24.ev G7	only petrous	petrous	ksk092_b1e1l1p1	petrous	petrous	Köşkhöyük	37.8479	34.6119	13173667	34778	0.000340347	0.00256891	..	1e-06	53.0366	29.8298	..	0.4468	0.4347	dabney2013 | kircher2012
ksk095	KŞ’08 M30 E8	only petrous	petrous	ksk095_b1e1l1p1	petrous	petrous	Köşkhöyük	37.8479	34.6119	6120190	70628	0.000967356	0.0128922	..	1e-06	58.4404	21.3972	..	0.41516	0.41223	dabney2013 | kircher2012
ksk096	KŞ’08 M49 E8	only petrous	petrous	ksk096_b1e1l1p1	petrous	petrous	Köşkhöyük	37.8479	34.6119	7796789	217026	0.00299408	0.0278289	..	0.0074	59.2909	20.7926	..	0.33903	0.34118	dabney2013 | kircher2012
